# A new SARS-CoV-2 lineage that shares mutations with known Variants of Concern is rejected by automated sequence repository quality control

**DOI:** 10.1101/2021.04.05.438352

**Authors:** Bryan Thornlow, Angie S. Hinrichs, Miten Jain, Namrita Dhillon, Scott La, Joshua D. Kapp, Ikenna Anigbogu, Molly Cassatt-Johnstone, Jakob McBroome, Maximilian Haeussler, Yatish Turakhia, Terren Chang, Hugh E Olsen, Jeremy Sanford, Michael Stone, Olena Vaske, Isabel Bjork, Mark Akeson, Beth Shapiro, David Haussler, A. Marm Kilpatrick, Russell Corbett-Detig

**Author notes:** co-first authors (Bryan Thornlow, Angie S. Hinrichs).

## Abstract

We report a SARS-CoV-2 lineage that shares N501Y, P681H, and other mutations with known variants of concern, such as B.1.1.7. This lineage, which we refer to as B.1.x (COG-UK sometimes references similar samples as B.1.324.1), is present in at least 20 states across the USA and in at least six countries. However, a large deletion causes the sequence to be automatically rejected from repositories, suggesting that the frequency of this new lineage is underestimated using public data. Recent dynamics based on 339 samples obtained in Santa Cruz County, CA, USA suggest that B.1.x may be increasing in frequency at a rate similar to that of B.1.1.7 in Southern California. At present the functional differences between this variant B.1.x and other circulating SARS-CoV-2 variants are unknown, and further studies on secondary attack rates, viral loads, immune evasion and/or disease severity are needed to determine if it poses a public health concern. Nonetheless, given what is known from well-studied circulating variants of concern, it seems unlikely that the lineage could pose larger concerns for human health than many already globally distributed lineages. Our work highlights a need for rapid turnaround time from sequence generation to submission and improved sequence quality control that removes submission bias. We identify promising paths toward this goal.
