## Supplementary material for "A new SARS-CoV-2 lineage that shares mutations with known Variants of Concern is rejected by automated sequence repository quality control": Table S4

### Sheet: Sheet1
USA/CA-RD-RA03980/2021|EPI_ISL_1027033|2021-02-04
USA/OH-UHTL-126/2021|MW742326.1|21-02-11
USA/NY-MSHSPSP-PV14252-p2/2020|EPI_ISL_1171857|2020-07-02
USA/NY-MSHSPSP-PV14252/2020|EPI_ISL_1171856|2020-07-02
USA/NY-PRL-2021_02_19_00C10/2021|EPI_ISL_1097904|2021-02-16
USA/NY-PRL-2021_03_05_00D21/2021|EPI_ISL_1173069|2021-03-03
USA/PA-CDC-LC0025782/2021|EPI_ISL_1338699|2021-03-05
USA/FL-CDC-LC0021666/2021|MW779778.1|21-03-03
USA/NY-PRL-2021_03_12_00K01/2021|EPI_ISL_1307507|2021-03-10
USA/NY-PRL-2021_03_01_01I03/2021|EPI_ISL_1172674|2021-02-27
USA/NY-PRL-03_10_00A14/2021|EPI_ISL_1258977|2021-03-05
USA/NY-CDC-LC0023955/2021|MW781260.1|21-03-05
USA/NJ-CDC-LC0017179/2021|MW706710.1|21-02-12
USA/NJ-CDC-LC0014691/2021|MW705780.1|21-02-09
USA/NH-CDC-LC0018156/2021|MW707372.1|21-02-12
USA/ME-HETL-J1767/2021|EPI_ISL_1163630|2021-02-23
USA/FL-BPHL-0741/2021|MW715450.1|21-02-05
USA/FL-BPHL-0965/2021|MW725584.1|21-02-11
USA/FL-BPHL-0965/2021|EPI_ISL_1218767|2021-02-11
USA/NY-PRL-2021_03_01_01B14/2021|EPI_ISL_1172579|2021-02-26
USA/NY-PRL-03_10_00B14/2021|EPI_ISL_1258558|2021-03-08
USA/NC-CDC-LC0022074/2021|MW779981.1|21-02-28
USA/NC-CDC-LC0023313/2021|MW780969.1|21-03-04
USA/NC-UNC-0578/2021|EPI_ISL_1321682|2021-03-11
USA/NC-UNC-0293/2021|EPI_ISL_1240862|2021-02-15
USA/NC-UNC-0215/2021|EPI_ISL_1240807|2021-02-19
USA/NC-CDC-LC0021829/2021|MW779927.1|21-02-27
USA/NC-CDC-LC0014297/2021|MW705704.1|21-02-09
USA/WI-UW-3221/2021|EPI_ISL_1017816|2021-01-25
USA/WI-UW-3271/2021|EPI_ISL_1039916|2021-02-01
USA/WI-UW-3740/2021|EPI_ISL_1252347|2021-02-27
USA/WI-UW-3948/2021|EPI_ISL_1314235|2021-03-06
USA/WI-UW-3227/2021|EPI_ISL_1017822|2021-02-01
France/PAC-HCL021029993001/2021|EPI_ISL_1241883|2021-02-08
USA/NJ-CDC-LC0022204/2021|MW780084.1|21-03-02
USA/MA-CDC-LC0023386/2021|MW781218.1|21-03-04
USA/FL-BPHL-0799/2021|MW715508.1|21-02-15
USA/MA-MASPHL-02165/2021|EPI_ISL_1233371|2021-02-25
USA/FL-BPHL-0800/2021|MW715509.1|21-02-15
USA/OH-JML-COHFEB07/2021|EPI_ISL_1202566|2021-02-26
USA/NY-NYCPHL-002149/2021|EPI_ISL_876519|2021-01-04
USA/NY-PRL-2020_1229_00H03/2020|EPI_ISL_984758|2020-12-24
Aruba/AW-RIVM-10521/2021|EPI_ISL_905171|2021-01-13
USA/MA-CDC-LC0024906/2021|EPI_ISL_1338462|2021-03-08
USA/CT-CDC-LC0016739/2021|MW706466.1|21-02-11
USA/NY-PRL-2021_02_22_00J22/2021|EPI_ISL_1098361|2021-02-20
USA/CA-Stanford-09_S03/2021|EPI_ISL_1364518|2021-01-26
USA/NY-PRL-2021_03_15_01D02/2021|EPI_ISL_1306804|2021-03-13
USA/NY-PRL-2021_03_01_00I07/2021|EPI_ISL_1172465|2021-02-26
USA/NY-PRL-2021_03_12_00P03/2021|EPI_ISL_1307618|2021-03-11
USA/NY-PRL-2021_03_12_00K02/2021|EPI_ISL_1307508|2021-03-10
USA/MI-MDHHS-SC24272/2021|EPI_ISL_1250418|2021-02-09
USA/NY-NYULH593/2021|EPI_ISL_1195883|2021-02-27
USA/NY-PRL-2021_02_08_05F04/2021|EPI_ISL_1041389|2021-02-06
USA/NY-PRL-2021_03_01_01K19/2021|EPI_ISL_1172707|2021-02-26
USA/NY-PRL-2021_03_01_01A05/2021|EPI_ISL_1172549|2021-02-26
USA/NY-PRL-2021_02_17_01I05/2021|EPI_ISL_1097811|2021-02-15
USA/NY-PRL-2021_0205_06H10/2021|EPI_ISL_994936|2021-02-03
USA/NY-PRL-2021_03_16_00O18/2021|EPI_ISL_1306441|2021-03-15
USA/NY-PRL-2021_03_17_00O04/2021|EPI_ISL_1306329|2021-03-15
USA/NY-PRL-2021_03_17_00A15/2021|EPI_ISL_1306258|2021-03-15
USA/NY-PRL-03_10_00E13/2021|EPI_ISL_1258559|2021-03-08
USA/NY-PRL-03_10_00E16/2021|EPI_ISL_1258560|2021-03-08
USA/NY-PRL-2021_03_02_00K02/2021|EPI_ISL_1172891|2021-02-28
USA/NJ-Yale-1433/2021|EPI_ISL_1239848|2021-01-24
USA/NY-PRL-2021_03_15_00O06/2021|EPI_ISL_1306716|2021-03-12
USA/NY-PRL-2021_03_11_00L03/2021|EPI_ISL_1307232|2021-03-09
Aruba/AW-RIVM-11402/2021|EPI_ISL_1014240|2021-01-28
USA/NY-PRL-2021_02_22_00G05/2021|EPI_ISL_1098318|2021-02-19
USA/NY-PRL-2021_03_01_01H16/2021|EPI_ISL_1172666|2021-02-27
USA/NY-PRL-2021_02_17_01H18/2021|EPI_ISL_1097808|2021-02-15
USA/NY-PRL-2021_03_03_00B11/2021|EPI_ISL_1172967|2021-03-01
USA/NY-PRL-2021_02_25_00J09/2021|EPI_ISL_1098585|2021-02-22
USA/NY-PRL-2021_02_10_02F11/2021|EPI_ISL_1041259|2021-02-08
USA/NY-PRL-2021_02_15_02F04/2021|EPI_ISL_1041646|2021-02-13
USA/NY-PRL-2021_02_08_05C09/2021|EPI_ISL_1041366|2021-02-06
USA/NY-PRL-2021_02_25_00G06/2021|EPI_ISL_1098549|2021-02-22
USA/NY-NYULH80/2021|EPI_ISL_1016170|2021-02-08
USA/NY-PRL-2021_0125_00G09/2021|EPI_ISL_984895|2021-01-19
USA/NY-PRL-2021_02_19_00I16/2021|EPI_ISL_1097972|2021-02-16
USA/NY-PRL-2021_02_19_00I12/2021|EPI_ISL_1097971|2021-02-16
USA/NY-NYULH290/2021|EPI_ISL_1087279|2021-01-31
USA/NY-PRL-2021_02_19_00H14/2021|EPI_ISL_1097961|2021-02-16
USA/NY-PRL-2021_0205_06C02/2021|EPI_ISL_994917|2021-02-03
USA/NY-PRL-2021_03_01_01P14/2021|EPI_ISL_1172788|2021-02-28
USA/NY-PRL-2021_02_19_00J09/2021|EPI_ISL_1097983|2021-02-16
USA/NY-PRL-2021_02_19_01M09/2021|EPI_ISL_1098189|2021-02-17
Mexico/VER-IBT-IMSS-83/2021|EPI_ISL_1288297|2021-02-09
6000263704_20210316_A5_950|NC_045512.2
6000263704_20210316_B1_950|NC_045512.2
6000263704_20210317_B2_950|NC_045512.2
6000263704_20210317_A1_950|NC_045512.2
6000263704_20210310_H10_950|NC_045512.2
6000263704_20210303_A9_950|NC_045512.2
6000263704_20210309_G9_950|NC_045512.2
USA/WY-WPHL-21021646/2021|EPI_ISL_1337614|2021-03-18
USA/WY-WPHL-21021700/2021|EPI_ISL_1337613|2021-03-18
USA/NY-PRL-03_05_02O20/2021|EPI_ISL_1258557|2021-03-03
USA/NY-NYULH821/2021|EPI_ISL_1322796|2021-03-11
USA/FL-BPHL-1275/2021|MW735529.1|21-01-29
USA/FL-BPHL-0992/2021|MW725727.1|21-02-16
USA/FL-BPHL-1008/2021|MW725743.1|21-02-16
6000263704_20210223_E5_950|NC_045512.2
USA/FL-BPHL-0976/2021|MW725597.1|21-02-19
USA/IN-PU-LH000130882/2021|EPI_ISL_1184195|2021-02-10
USA/IN-PU-LH000145467/2021|EPI_ISL_1184172|2021-01-26
USA/IN-PU-LH000111714/2021|EPI_ISL_1255279|2021-02-21
USA/IN-PU-LH000137093/2021|EPI_ISL_1255282|2021-02-23
USA/IN-PU-LH000129280/2021|EPI_ISL_1255280|2021-02-22
USA/IN-PU-LH000144595/2021|EPI_ISL_1255285|2021-02-20
USA/IN-PU-LH000141747/2021|EPI_ISL_1184202|2021-02-11
USA/IN-PU-LH000144791/2021|EPI_ISL_1255289|2021-02-22
USA/FL-CDC-LC0015448/2021|MW704800.1|21-02-10
USA/MA-CDC-LC0016412/2021|MW706249.1|21-02-10
USA/FL-BPHL-0610/2021|MW689875.1|21-02-05
USA/FL-BPHL-1269/2021|MW735523.1|21-01-29
USA/MA-CDC-LC0013332/2021|MW643474.1|21-01-28
USA/MA-CDC-LC0015585/2021|MW705427.1|21-02-09
USA/NY-PRL-2021_03_15_01B11/2021|EPI_ISL_1306773|2021-03-13
Aruba/AW-RIVM-13685/2021|EPI_ISL_1089592|2021-02-12
Netherlands/NB-RIVM-17286/2021|EPI_ISL_1289136|2021-03-03
USA/NY-PRL-2021_0202_00A05/2021|EPI_ISL_984920|2021-01-30
USA/NY-CDC-LC0023434/2021|MW781263.1|21-03-05
USA/FL-BPHL-1133/2021|MW725860.1|21-02-23
USA/CO-CDPHE-2100232198/2021|MW629368.1|21-01-15
USA/CO-CDPHE-2100232198/2021|EPI_ISL_955135|2021-01-15
USA/GA-CDC-STM-000009083/2021|MW617461.1|21-02-02
USA/GA-CDC-STM-000013007/2021|MW693936.1|21-02-11
USA/FL-CDC-LC0024786/2021|EPI_ISL_1338621|2021-03-10
USA/FL-CDC-LC0025807/2021|EPI_ISL_1338885|2021-03-12
USA/SC-CDC-LC0023364/2021|MW780902.1|21-03-02
USA/GA-CDC-LC0017591/2021|MW706984.1|21-02-16
USA/NY-CDC-LC0008034/2021|MW638030.1|21-01-17
USA/GA-CDC-LC0009953/2021|MW641556.1|21-01-25
USA/RI-CDC-LC0006118/2021|MW637366.1|21-01-17
USA/FL-CDC-LC0006414/2021|MW637469.1|21-01-18
England/MILK-F9DBDB/2021|21-01-08
England/MILK-F9DB71/2021|21-01-08
USA/CT-Yale-1544/2021|EPI_ISL_1182017|2021-02-10
USA/OH-CDC-LC0023289/2021|MW780720.1|21-02-26
USA/TX-HMH-MCoV-29114/2021|EPI_ISL_1303675|2021-02-25
USA/MA-JLL-D130/2020|EPI_ISL_593555|2020-08-18
USA/MA-JLL-D128/2020|EPI_ISL_593554|2020-08-16
USA/MA-JLL-D146/2020|EPI_ISL_593557|2020-09-03
USA/MA-JLL-D143/2020|EPI_ISL_593556|2020-08-31
USA/MA-JLL-D152/2020|EPI_ISL_593558|2020-09-09
USA/UT-QDX-1869/2020|MW190617.1|20-03-15
