## Supplementary material for "A new SARS-CoV-2 lineage that shares mutations with known Variants of Concern is rejected by automated sequence repository quality control": Table S1

### Sheet: ucscSeqs
Isolate	GISAID ID	GenBank ID	Collection date	Nextstrain clade	Pango lineage	* if B.1.X
USA/CA-UCSC-1/2021	EPI_ISL_1405814	MW838391.1	2021-01-06	20C	B.1.429
USA/CA-UCSC-2/2020	EPI_ISL_1405815	MW838392.1	2020-12-30	20C	B.1.429
USA/CA-UCSC-3/2020	EPI_ISL_1405816	MW838393.1	2020-12-30	20C	B.1.429
USA/CA-UCSC-4/2020	EPI_ISL_1405817	MW838394.1	2020-12-30	20C	B.1.427
USA/CA-UCSC-5/2020	EPI_ISL_1405818	MW838395.1	2020-12-30	20C	B.1.429
USA/CA-UCSC-6/2020	EPI_ISL_1405819	MW838396.1	2020-12-30	20C	B.1.429
USA/CA-UCSC-7/2020	EPI_ISL_1405820	MW838397.1	2020-12-30	20G	B.1.2
USA/CA-UCSC-8/2020	EPI_ISL_1405821	MW838398.1	2020-12-30	20C	B.1.429
USA/CA-UCSC-9/2020	EPI_ISL_1405822	MW838399.1	2020-12-30	20C	B.1.429
USA/CA-UCSC-10/2020	EPI_ISL_1405823	MW838400.1	2020-12-30	20C	B.1.429
USA/CA-UCSC-11/2020	EPI_ISL_1405824	MW838401.1	2020-12-30	20G	B.1.2
USA/CA-UCSC-12/2021	EPI_ISL_1405825	MW838402.1	2021-01-06	20G	B.1.2
USA/CA-UCSC-13/2020	EPI_ISL_1405826	MW838403.1	2020-12-30	20C	B.1.429
USA/CA-UCSC-14/2021	EPI_ISL_1405827	MW838404.1	2021-01-06	20G	B.1.2
USA/CA-UCSC-15/2021	EPI_ISL_1405828	MW838405.1	2021-01-06	20C	B.1.427
USA/CA-UCSC-16/2021	EPI_ISL_1405829	MW838406.1	2021-01-06	20A	B.1
USA/CA-UCSC-17/2021	EPI_ISL_1405830	MW838407.1	2021-01-06	20C	B.1.429
USA/CA-UCSC-18/2021	EPI_ISL_1405831	MW838408.1	2021-01-06	20G	B.1.2
USA/CA-UCSC-19/2021	EPI_ISL_1405832	MW838409.1	2021-01-06	20C	B.1.427
USA/CA-UCSC-20/2021	EPI_ISL_1405833	MW838410.1	2021-01-06	20C	B.1.427
USA/CA-UCSC-21/2021	EPI_ISL_1405834	MW838411.1	2021-01-06	20C	B.1.429
USA/CA-UCSC-22/2021	EPI_ISL_1405835	MW838412.1	2021-01-06	20C	B.1.427
USA/CA-UCSC-23/2021	EPI_ISL_1405836	MW838413.1	2021-01-06	20C	B.1.429
USA/CA-UCSC-24/2021	EPI_ISL_1405837	MW838414.1	2021-01-06	20C	B.1.429
USA/CA-UCSC-25/2021	EPI_ISL_1405838	MW838415.1	2021-01-06	20A	B.1.400
USA/CA-UCSC-26/2021	EPI_ISL_1405839	MW838416.1	2021-01-06	20A	B.1
USA/CA-UCSC-27/2021	EPI_ISL_1405840	MW838417.1	2021-01-05	20C	B.1.427
USA/CA-UCSC-28/2020	EPI_ISL_1405841	MW838418.1	2020-12-30	20C	B.1.429
USA/CA-UCSC-29/2020	EPI_ISL_1405842	MW838419.1	2020-12-30	20C	B.1.427
USA/CA-UCSC-30/2021	EPI_ISL_1405843	MW838420.1	2021-01-04	20C	B.1.429
USA/CA-UCSC-31/2020	EPI_ISL_1405844	MW838421.1	2020-12-30	20A	B.1
USA/CA-UCSC-32/2021	EPI_ISL_1405845	MW838422.1	2021-01-04	20C	B.1.427
USA/CA-UCSC-33/2021	EPI_ISL_1405846		2021-01-05	20A	B.1
USA/CA-UCSC-34/2021	EPI_ISL_1405847	MW838423.1	2021-01-06	20C	B.1.429
USA/CA-UCSC-35/2021	EPI_ISL_1405848		2021-01-06	20G	B.1.2
USA/CA-UCSC-36/2021	EPI_ISL_1405849	MW838424.1	2021-01-05	20C	B.1.429
USA/CA-UCSC-37/2021	EPI_ISL_1405850	MW838425.1	2021-01-06	20C	B.1.429
USA/CA-UCSC-38/2021	EPI_ISL_1405851	MW838426.1	2021-01-06	20C	B.1.427
USA/CA-UCSC-39/2021	EPI_ISL_1405852	MW838427.1	2021-01-06	20G	B.1.2
USA/CA-UCSC-40/2021	EPI_ISL_1405853	MW838428.1	2021-01-05	20C	B.1.427
USA/CA-UCSC-41/2021	EPI_ISL_1405854	MW838429.1	2021-01-06	20G	B.1.2
USA/CA-UCSC-42/2021	EPI_ISL_1405855	MW838430.1	2021-01-05	20C	B.1.429
USA/CA-UCSC-43/2021	EPI_ISL_1405856	MW838431.1	2021-01-05	20C	B.1.427
USA/CA-UCSC-44/2021	EPI_ISL_1405857	MW838432.1	2021-01-04	20C	B.1.427
USA/CA-UCSC-45/2021	EPI_ISL_1405858	MW838433.1	2021-01-05	20C	B.1.429
USA/CA-UCSC-46/2021	EPI_ISL_1405859	MW838434.1	2021-01-06	20A	B.1.239
USA/CA-UCSC-47/2021	EPI_ISL_1405860		2021-01-05	20A	B.1.243
USA/CA-UCSC-48/2021	EPI_ISL_1405861	MW838435.1	2021-01-05	20C	B.1.429
USA/CA-UCSC-49/2021	EPI_ISL_1405862	MW838436.1	2021-01-05	20C	B.1.427
USA/CA-UCSC-50/2021	EPI_ISL_1405863	MW838437.1	2021-01-05	20A	B.1.239
USA/CA-UCSC-51/2021	EPI_ISL_1405864	MW838438.1	2021-01-06	20C	B.1.429
USA/CA-UCSC-52/2021	EPI_ISL_1405865	MW838439.1	2021-01-05	20C	B.1.427
USA/CA-UCSC-53/2021	EPI_ISL_1405866	MW838440.1	2021-01-04	20C	B.1.427
USA/CA-UCSC-54/2021	EPI_ISL_1405867	MW838441.1	2021-01-05	20C	B.1.427
USA/CA-UCSC-55/2021	EPI_ISL_1405868	MW838442.1	2021-01-04	20A	B.1
USA/CA-UCSC-56/2021	EPI_ISL_1405869	MW838443.1	2021-01-05	20C	B.1.595
USA/CA-UCSC-57/2021	EPI_ISL_1405870	MW838444.1	2021-01-04	20A	B.1.232
USA/CA-UCSC-58/2021	EPI_ISL_1405871	MW838445.1	2021-01-05	20A	B.1.243
USA/CA-UCSC-59/2021	EPI_ISL_1405872	MW838446.1	2021-01-05	20C	B.1.429
USA/CA-UCSC-60/2021	EPI_ISL_1405873	MW838447.1	2021-01-04	20C	B.1.427
USA/CA-UCSC-61/2021	EPI_ISL_1405874	MW838448.1	2021-01-05	20C	B.1.429
USA/CA-UCSC-62/2021	EPI_ISL_1405875	MW838449.1	2021-01-06	20A	B.1.397
USA/CA-UCSC-63/2021	EPI_ISL_1405876	MW838450.1	2021-01-04	20A	B.1
USA/CA-UCSC-64/2021	EPI_ISL_1405877	MW838451.1	2021-01-04	20C	B.1.427
USA/CA-UCSC-65/2020	EPI_ISL_1405878	MW838452.1	2020-12-30	20C	B.1.311
USA/CA-UCSC-66/2021	EPI_ISL_1405879	MW838453.1	2021-01-05	20C	B.1.429
USA/CA-UCSC-67/2021	EPI_ISL_1405880	MW838454.1	2021-01-06	20C	B.1.427
USA/CA-UCSC-68/2021	EPI_ISL_1405881	MW838455.1	2021-01-06	20C	B.1.453
USA/CA-UCSC-69/2021	EPI_ISL_1405882	MW838456.1	2021-01-06	20C	B.1.427
USA/CA-UCSC-70/2021	EPI_ISL_1405883	MW838457.1	2021-01-05	20C	B.1.429
USA/CA-UCSC-71/2021	EPI_ISL_1405884	MW838458.1	2021-01-04	20C	B.1.429
USA/CA-UCSC-72/2021	EPI_ISL_1405885	MW838459.1	2021-01-06	20G	B.1.2
USA/CA-UCSC-73/2021	EPI_ISL_1405886	MW838460.1	2021-01-05	20C	B.1.427
USA/CA-UCSC-74/2021	EPI_ISL_1405887	MW838461.1	2021-01-04	20C	B.1.427
USA/CA-UCSC-75/2021	EPI_ISL_1405888	MW838462.1	2021-01-05	20A	B.1.239
USA/CA-UCSC-76/2021	EPI_ISL_1405889	MW838463.1	2021-01-05	20C	B.1.429
USA/CA-UCSC-77/2021	EPI_ISL_1405890	MW838464.1	2021-01-05	20C	B.1.429
USA/CA-UCSC-78/2021	EPI_ISL_1405891	MW838465.1	2021-01-05	20A	B.1.243
USA/CA-UCSC-79/2021	EPI_ISL_1405892	MW838466.1	2021-01-04	20A	B.1
USA/CA-UCSC-80/2021	EPI_ISL_1405893	MW838467.1	2021-01-06	20A	B.1.243
USA/CA-UCSC-81/2020	EPI_ISL_1405894		2020-12-30	20C	B.1.427
USA/CA-UCSC-82/2021	EPI_ISL_1405895	MW838468.1	2021-01-06	20C	B.1.429
USA/CA-UCSC-83/2021	EPI_ISL_1405896	MW838469.1	2021-01-06	20C	B.1.429
USA/CA-UCSC-84/2021	EPI_ISL_1405897	MW838470.1	2021-01-06	20C	B.1.429
USA/CA-UCSC-85/2021	EPI_ISL_1405599	MW838243.1	2021-01-07	20A	B.1.561
USA/CA-UCSC-86/2021	EPI_ISL_1405600	MW838244.1	2021-01-07	20A	B.1.239
USA/CA-UCSC-87/2021	EPI_ISL_1405601	MW838245.1	2021-01-07	20G	B.1.2
USA/CA-UCSC-88/2021	EPI_ISL_1405602	MW838246.1	2021-01-07	20C	B.1.427
USA/CA-UCSC-89/2021	EPI_ISL_1405603	MW838247.1	2021-01-07	20B	B.1.1.432
USA/CA-UCSC-90/2021	EPI_ISL_1405604	MW838248.1	2021-01-07	20C	B.1.427
USA/CA-UCSC-91/2021	EPI_ISL_1405605	MW838249.1	2021-01-07	20C	B.1.429
USA/CA-UCSC-92/2021	EPI_ISL_1405606	MW838250.1	2021-01-07	20A	B.1.232
USA/CA-UCSC-93/2021	EPI_ISL_1405607	MW838251.1	2021-01-07	20A	B.1.429
USA/CA-UCSC-94/2021	EPI_ISL_1405608	MW838252.1	2021-01-07	20C	B.1.427
USA/CA-UCSC-95/2021	EPI_ISL_1405609	MW838253.1	2021-01-08	20C	B.1.427
USA/CA-UCSC-96/2021	EPI_ISL_1469120	MW838254.1	2021-01-08	20G	B.1.2
USA/CA-UCSC-97/2021	EPI_ISL_1405610	MW838255.1	2021-01-08	20C	B.1.429
USA/CA-UCSC-98/2021	EPI_ISL_1405611	MW838256.1	2021-01-08	20B	B.1.1.222
USA/CA-UCSC-99/2021	EPI_ISL_1405612	MW838257.1	2021-01-08	20C	B.1.429
USA/CA-UCSC-100/2021	EPI_ISL_1405613	MW838258.1	2021-01-08	20C	B.1.429
USA/CA-UCSC-101/2021	EPI_ISL_1405614	MW838259.1	2021-01-09	20C	B.1.427
USA/CA-UCSC-102/2021	EPI_ISL_1405615	MW838260.1	2021-01-09	20C	B.1.429
USA/CA-UCSC-103/2021	EPI_ISL_1405616	MW838261.1	2021-01-11	20C	B.1.427
USA/CA-UCSC-104/2021	EPI_ISL_1405617	MW838262.1	2021-01-11	20C	B.1.427
USA/CA-UCSC-105/2021	EPI_ISL_1405618	MW838263.1	2021-01-11	20C	B.1.427
USA/CA-UCSC-106/2021	EPI_ISL_1405619	MW838264.1	2021-01-12	20C	B.1.427
USA/CA-UCSC-107/2021	EPI_ISL_1405620	MW838265.1	2021-01-12	20G	B.1.2
USA/CA-UCSC-108/2021			2021-01-12	20C	B.1.427
USA/CA-UCSC-109/2021	EPI_ISL_1405621	MW838266.1	2021-01-12	20C	B.1.429
USA/CA-UCSC-110/2021	EPI_ISL_1405622	MW838267.1	2021-01-12	20C	B.1.429
USA/CA-UCSC-111/2021	EPI_ISL_1405623	MW838268.1	2021-01-12	20C	B.1.429
USA/CA-UCSC-112/2021	EPI_ISL_1405624	MW838269.1	2021-01-12	20C	B.1.427
USA/CA-UCSC-113/2021	EPI_ISL_1405625	MW838270.1	2021-01-13	20C	B.1.429
USA/CA-UCSC-114/2021	EPI_ISL_1405626	MW838271.1	2021-01-13	20C	B.1.453
USA/CA-UCSC-115/2021	EPI_ISL_1405627	MW838272.1	2021-01-13	20C	B.1.429
USA/CA-UCSC-116/2021	EPI_ISL_1405628	MW838273.1	2021-01-13	20C	B.1.429
USA/CA-UCSC-117/2021	EPI_ISL_1405629	MW838274.1	2021-01-14	20C	B.1.429
USA/CA-UCSC-118/2021	EPI_ISL_1469121		2021-01-14	20C	B.1.429
USA/CA-UCSC-119/2021	EPI_ISL_1405630	MW838275.1	2021-01-14	20C	B.1.427
USA/CA-UCSC-120/2021	EPI_ISL_1405631	MW838276.1	2021-01-14	20C	B.1.429
USA/CA-UCSC-121/2021	EPI_ISL_1405632	MW838277.1	2021-01-14	20C	B.1.427
USA/CA-UCSC-122/2021	EPI_ISL_1405633	MW838278.1	2021-01-14	20A	B.1.243
USA/CA-UCSC-123/2021	EPI_ISL_1405634	MW838279.1	2021-01-14	20G	B.1.2
USA/CA-UCSC-124/2021	EPI_ISL_1405635	MW838280.1	2021-01-14	20C	B.1.429
USA/CA-UCSC-125/2021	EPI_ISL_1405636	MW838281.1	2021-01-14	20C	B.1.429
USA/CA-UCSC-126/2021			2021-01-16	20C	B.1.429
USA/CA-UCSC-127/2021	EPI_ISL_1405637	MW838282.1	2021-01-15	20C	B.1.429
USA/CA-UCSC-128/2021	EPI_ISL_1405638	MW838283.1	2021-01-15	20C	B.1.429
USA/CA-UCSC-129/2021	EPI_ISL_1405639	MW838284.1	2021-01-15	20C	B.1.429
USA/CA-UCSC-130/2021	EPI_ISL_1405640	MW838285.1	2021-01-15	20C	B.1.427
USA/CA-UCSC-131/2021	EPI_ISL_1405641	MW838286.1	2021-01-18	20C	B.1.429
USA/CA-UCSC-132/2021	EPI_ISL_1405642	MW838287.1	2021-01-19	20G	B.1.2
USA/CA-UCSC-133/2021			2021-01-20	20G	B.1.2
USA/CA-UCSC-134/2021	EPI_ISL_1405643	MW838288.1	2021-01-20	20C	B.1.429
USA/CA-UCSC-135/2021	EPI_ISL_1405644	MW838289.1	2021-01-20	20C	B.1.427
USA/CA-UCSC-136/2021	EPI_ISL_1405645	MW838290.1	2021-01-20	20G	B.1.2
USA/CA-UCSC-137/2021	EPI_ISL_1405646	MW838291.1	2021-01-20	20B	B.1.1.519
USA/CA-UCSC-138/2021	EPI_ISL_1405647	MW838292.1	2021-01-20	20C	B.1.427
USA/CA-UCSC-139/2021	EPI_ISL_1405648	MW838293.1	2021-01-20	20C	B.1.429
USA/CA-UCSC-140/2021	EPI_ISL_1405649	MW838294.1	2021-01-20	20C	B.1.427
USA/CA-UCSC-141/2021	EPI_ISL_1405650	MW838295.1	2021-01-21	20C	B.1.429
USA/CA-UCSC-142/2021	EPI_ISL_1405651	MW838296.1	2021-01-21	20A	B.1.397
USA/CA-UCSC-143/2021	EPI_ISL_1405652	MW838297.1	2021-01-21	20G	B.1.2
USA/CA-UCSC-144/2021	EPI_ISL_1405653	MW838298.1	2021-01-21	20C	B.1.429
USA/CA-UCSC-145/2021	EPI_ISL_1405654	MW838299.1	2021-01-22	20C	B.1.429
USA/CA-UCSC-146/2021	EPI_ISL_1405655	MW838300.1	2021-01-22	20G	B.1.2
USA/CA-UCSC-147/2021	EPI_ISL_1405656	MW838301.1	2021-01-22	20C	B.1.427
USA/CA-UCSC-148/2021	EPI_ISL_1405657	MW838302.1	2021-01-22	20C	B.1.427
USA/CA-UCSC-149/2021	EPI_ISL_1405658	MW838303.1	2021-01-23	20C	B.1.429
USA/CA-UCSC-150/2021	EPI_ISL_1405659	MW838304.1	2021-01-23	20G	B.1.2
USA/CA-UCSC-151/2021	EPI_ISL_1405660	MW838305.1	2021-01-27	20C	B.1.427
USA/CA-UCSC-152/2021	EPI_ISL_1405661	MW838306.1	2021-01-28	20C	B.1.429
USA/CA-UCSC-153/2021	EPI_ISL_1405662	MW838307.1	2021-01-28	20C	B.1.427
USA/CA-UCSC-154/2021	EPI_ISL_1405663	MW838308.1	2021-01-28	20C	B.1.429
USA/CA-UCSC-155/2021	EPI_ISL_1405664	MW838309.1	2021-01-28	20I/501Y.V1	B.1.1.7
USA/CA-UCSC-156/2021	EPI_ISL_1405665	MW838310.1	2021-01-29	20C	B.1.429
USA/CA-UCSC-157/2021	EPI_ISL_1405666	MW838311.1	2021-01-30	20C	B.1.429
USA/CA-UCSC-158/2021			2021-01-30	20C
USA/CA-UCSC-159/2021	EPI_ISL_1405667	MW838312.1	2021-01-30	20C	B.1.427
USA/CA-UCSC-160/2021	EPI_ISL_1405668	MW838313.1	2021-02-01	20C	B.1.429
USA/CA-UCSC-161/2021	EPI_ISL_1405669	MW838314.1	2021-02-02	20C	B.1.427
USA/CA-UCSC-162/2021	EPI_ISL_1405670	MW838315.1	2021-02-02	20G	B.1.2
USA/CA-UCSC-163/2021	EPI_ISL_1405671	MW838316.1	2021-02-03	20C	B.1.429
USA/CA-UCSC-164/2021	EPI_ISL_1405672	MW838317.1	2021-02-04	20C	B.1.429
USA/CA-UCSC-165/2021	EPI_ISL_1405673	MW838318.1	2021-02-05	20C	B.1.429
USA/CA-UCSC-166/2021	EPI_ISL_1405674	MW838319.1	2021-02-05	20C	B.1.429
USA/CA-UCSC-167/2021	EPI_ISL_1405675	MW838320.1	2021-02-09	20B	B.1.1.519
USA/CA-UCSC-168/2021	EPI_ISL_1405676	MW838321.1	2021-02-09	20C	B.1.427
USA/CA-UCSC-169/2021	EPI_ISL_1405677	MW838322.1	2021-02-09	20B	B.1.1
USA/CA-UCSC-170/2021	EPI_ISL_1405678	MW838323.1	2021-02-10	20C	B.1.427
USA/CA-UCSC-171/2021	EPI_ISL_1405679	MW838324.1	2021-02-10	20C	B.1.427
USA/CA-UCSC-172/2021	EPI_ISL_1402586		2021-02-17	20A	B.1.243
USA/CA-UCSC-173/2021	EPI_ISL_1402587	MW838325.1	2021-02-17	20A	B.1.243
USA/CA-UCSC-174/2021	EPI_ISL_1402588	MW838326.1	2021-02-17	20A	B.1.234
USA/CA-UCSC-175/2021	EPI_ISL_1402589	MW838327.1	2021-02-18	20C	B.1.427
USA/CA-UCSC-176/2021	EPI_ISL_1402590	MW838328.1	2021-02-18	20A	B.1.126
USA/CA-UCSC-177/2021	EPI_ISL_1402591	MW838329.1	2021-02-18	20C	B.1.429
USA/CA-UCSC-178/2021	EPI_ISL_1402592	MW838330.1	2021-02-18	20C	B.1.429
USA/CA-UCSC-179/2021	EPI_ISL_1402593	MW838331.1	2021-02-18	20A	B.1.126
USA/CA-UCSC-180/2021	EPI_ISL_1402594	MW838332.1	2021-02-19	20C	B.1.429
USA/CA-UCSC-181/2021	EPI_ISL_1402595	MW838333.1	2021-02-19	20C	B.1.429
USA/CA-UCSC-182/2021	EPI_ISL_1402596	MW838334.1	2021-02-19	20C	B.1.429
USA/CA-UCSC-183/2021	EPI_ISL_1402597	MW838335.1	2021-02-19	20B	B.1.1.519
USA/CA-UCSC-184/2021	EPI_ISL_1402598	MW838336.1	2021-02-19	20C	B.1.429
USA/CA-UCSC-185/2021	EPI_ISL_1402599	MW838337.1	2021-02-19	20C	B.1.427
USA/CA-UCSC-186/2021	EPI_ISL_1402600	MW838338.1	2021-02-19	20C	B.1.427
USA/CA-UCSC-187/2021	EPI_ISL_1402601	MW838339.1	2021-02-19	20C	B.1.427
USA/CA-UCSC-188/2021	EPI_ISL_1402602	MW838340.1	2021-02-20	20G	B.1.2
USA/CA-UCSC-189/2021	EPI_ISL_1402603	MW838341.1	2021-02-20	20C	B.1.429
USA/CA-UCSC-190/2021	EPI_ISL_1402604	MW838342.1	2021-02-20	20C	B.1.429
USA/CA-UCSC-191/2021	EPI_ISL_1402605	MW838343.1	2021-02-20	20C	B.1.429
USA/CA-UCSC-192/2021	EPI_ISL_1402606	MW838344.1	2021-02-22	20C	B.1.429
USA/CA-UCSC-193/2021	EPI_ISL_1402607	MW838345.1	2021-02-22	20C	B.1.427
USA/CA-UCSC-194/2021	EPI_ISL_1402608	MW838346.1	2021-02-23	20C	B.1.429
USA/CA-UCSC-195/2021	EPI_ISL_1402609	MW838347.1	2021-02-23	20C	B.1.429
USA/CA-UCSC-196/2021	EPI_ISL_1402610	MW838348.1	2021-02-23	20C	B.1.427
USA/CA-UCSC-197/2021	EPI_ISL_1405050		2021-02-23	20C	B.1	*
USA/CA-UCSC-198/2021	EPI_ISL_1402611	MW838349.1	2021-02-23	20C	B.1.429
USA/CA-UCSC-199/2021	EPI_ISL_1402612	MW838350.1	2021-02-24	20C	B.1.429
USA/CA-UCSC-200/2021	EPI_ISL_1402613	MW838351.1	2021-02-24	20G	B.1.596
USA/CA-UCSC-201/2021	EPI_ISL_1402614	MW838352.1	2021-02-24	20C	B.1.427
USA/CA-UCSC-202/2021	EPI_ISL_1402615	MW838353.1	2021-02-24	20B	B.1.1.519
USA/CA-UCSC-203/2021	EPI_ISL_1402616	MW838354.1	2021-02-25	20C	B.1.427
USA/CA-UCSC-204/2021	EPI_ISL_1402617	MW838355.1	2021-02-25	20C	B.1.427
USA/CA-UCSC-205/2021	EPI_ISL_1402618	MW838356.1	2021-02-25	20C	B.1.427
USA/CA-UCSC-206/2021	EPI_ISL_1402619	MW838357.1	2021-02-25	20C	B.1.427
USA/CA-UCSC-207/2021	EPI_ISL_1402620	MW838358.1	2021-02-25	20C	B.1.427
USA/CA-UCSC-208/2021	EPI_ISL_1402621	MW838359.1	2021-02-25	20C	B.1.429
USA/CA-UCSC-209/2021	EPI_ISL_1402622	MW838360.1	2021-02-25	20C	B.1.427
USA/CA-UCSC-210/2021	EPI_ISL_1402623	MW838361.1	2021-02-26	20C	B.1.429
USA/CA-UCSC-211/2021	EPI_ISL_1402624	MW838362.1	2021-02-27	20C	B.1.427
USA/CA-UCSC-212/2021	EPI_ISL_1402625	MW838363.1	2021-03-01	20C	B.1.429
USA/CA-UCSC-213/2021	EPI_ISL_1402626	MW838364.1	2021-03-01	20C	B.1.429
USA/CA-UCSC-214/2021	EPI_ISL_1402627		2021-03-01	20C	B.1.427
USA/CA-UCSC-215/2021	EPI_ISL_1402628	MW838365.1	2021-03-02	20C	B.1.427
USA/CA-UCSC-216/2021	EPI_ISL_1402629	MW838366.1	2021-03-02	20C	B.1.427
USA/CA-UCSC-217/2021	EPI_ISL_1402630	MW838367.1	2021-03-02	20C	B.1.429
USA/CA-UCSC-218/2021	EPI_ISL_1402631	MW838368.1	2021-03-02	20C	B.1.427
USA/CA-UCSC-219/2021	EPI_ISL_1402632	MW838369.1	2021-03-02	20C	B.1.429
USA/CA-UCSC-220/2021	EPI_ISL_1402633	MW838370.1	2021-03-02	20C	B.1.427
USA/CA-UCSC-221/2021	EPI_ISL_1405051		2021-03-03	20C	B.1.324	*
USA/CA-UCSC-222/2021	EPI_ISL_1402634	MW838371.1	2021-03-09	20G	B.1.2
USA/CA-UCSC-223/2021	EPI_ISL_1402635	MW838372.1	2021-03-09	20C	B.1.429
USA/CA-UCSC-224/2021	EPI_ISL_1402636	MW838373.1	2021-03-09	20C	B.1.429
USA/CA-UCSC-225/2021	EPI_ISL_1402637	MW838374.1	2021-03-09	20G	B.1.2
USA/CA-UCSC-226/2021	EPI_ISL_1402638	MW838375.1	2021-03-09	20G	B.1.2
USA/CA-UCSC-227/2021	EPI_ISL_1405052		2021-03-09	20C	B.1	*
USA/CA-UCSC-228/2021	EPI_ISL_1402639	MW838376.1	2021-03-09	20C	B.1.427
USA/CA-UCSC-229/2021	EPI_ISL_1402640	MW838377.1	2021-03-09	20C	B.1.427
USA/CA-UCSC-230/2021	EPI_ISL_1405053		2021-03-10	20C	B.1.429
USA/CA-UCSC-231/2021	EPI_ISL_1402641	MW838378.1	2021-03-10	20C	B.1.427
USA/CA-UCSC-232/2021	EPI_ISL_1405054		2021-03-10	20C	B.1.324	*
USA/CA-UCSC-233/2021	EPI_ISL_1402642	MW838379.1	2021-03-12	20C	B.1.427
USA/CA-UCSC-234/2021	EPI_ISL_1402643	MW838380.1	2021-03-12	20C	B.1.429
USA/CA-UCSC-235/2021	EPI_ISL_1402644	MW838381.1	2021-03-13	20A	B.1.243
USA/CA-UCSC-236/2021	EPI_ISL_1405055		2021-03-13	20A	B.1.243
USA/CA-UCSC-237/2021	EPI_ISL_1402645	MW838382.1	2021-03-13	20B	B.1.1.519
USA/CA-UCSC-238/2021	EPI_ISL_1402646	MW838383.1	2021-03-13	20A	B.1.243
USA/CA-UCSC-239/2021	EPI_ISL_1405056		2021-03-15	20A	B.1.243
USA/CA-UCSC-240/2021	EPI_ISL_1405057		2021-03-16	20C	B.1.324	*
USA/CA-UCSC-241/2021	EPI_ISL_1405058		2021-03-16	20C	B.1.324	*
USA/CA-UCSC-242/2021	EPI_ISL_1402647		2021-03-16	20A	B.1.243
USA/CA-UCSC-243/2021	EPI_ISL_1402648	MW838384.1	2021-03-16	20C	B.1.427
USA/CA-UCSC-244/2021	EPI_ISL_1402649	MW838385.1	2021-03-16	20C	B.1.427
USA/CA-UCSC-245/2021	EPI_ISL_1405059		2021-03-17	20C	B.1.324	*
USA/CA-UCSC-246/2021	EPI_ISL_1405060		2021-03-17	20C	B.1	*
USA/CA-UCSC-247/2021	EPI_ISL_1402650	MW838386.1	2021-03-17	20C	B.1.427
USA/CA-UCSC-248/2021	EPI_ISL_1402651	MW838387.1	2021-03-19	20C	B.1.427
USA/CA-UCSC-249/2021	EPI_ISL_1402652	MW838388.1	2021-03-19	20C	B.1.427
USA/CA-UCSC-250/2021	EPI_ISL_1402653	MW838389.1	2021-03-19	20C	B.1.427
USA/CA-UCSC-251/2021	EPI_ISL_1402654	MW838390.1	2021-03-22	20A	B.1.243
USA/CA-UCSC-252/2021			2021-03-23	20A	B.1.243
USA/CA-UCSC-253/2021	EPI_ISL_1469852		2021-03-26	20C	B.1.427
USA/CA-UCSC-254/2021	EPI_ISL_1469853		2021-03-23	20C	B.1.575
USA/CA-UCSC-255/2020	EPI_ISL_1469854		2020-11-25	20B	B.1.1.222
USA/CA-UCSC-256/2020	EPI_ISL_1469855		2020-11-30	20C	B.1.427
USA/CA-UCSC-257/2020	EPI_ISL_1469856		2020-11-19	20C	B.1.427
USA/CA-UCSC-258/2020	EPI_ISL_1469857		2020-11-19	20C	B.1.595
USA/CA-UCSC-259/2020	EPI_ISL_1469858		2020-11-19	20A	B.1.396
USA/CA-UCSC-260/2020	EPI_ISL_1469859		2020-11-21	20A	B.1.126
USA/CA-UCSC-261/2020	EPI_ISL_1469860		2020-11-24	20A	B.1.400
USA/CA-UCSC-262/2020	EPI_ISL_1469861		2020-11-24	20C	B.1.429
USA/CA-UCSC-263/2020	EPI_ISL_1469862		2020-11-24	20C	B.1.429
USA/CA-UCSC-264/2020	EPI_ISL_1469863		2020-11-24	20C	B.1.427
USA/CA-UCSC-265/2020	EPI_ISL_1469864		2020-10-20	20A	B.1.400
USA/CA-UCSC-266/2020	EPI_ISL_1469865		2020-10-17	20A	B.1.243
USA/CA-UCSC-267/2020	EPI_ISL_1469866		2020-11-05	20A	B.1.243
USA/CA-UCSC-268/2020	EPI_ISL_1469867		2020-11-07	20A	B.1.402
USA/CA-UCSC-269/2020	EPI_ISL_1469868		2020-11-05	20A	B.1.240
USA/CA-UCSC-270/2020	EPI_ISL_1469869		2020-11-13	20A	B.1
USA/CA-UCSC-271/2020	EPI_ISL_1469870		2020-11-14	20B	B.1.1.416
USA/CA-UCSC-272/2020	EPI_ISL_1469871		2020-11-21	20A	B.1.240
USA/CA-UCSC-273/2020	EPI_ISL_1469872		2020-11-14	20A	B.1.240
USA/CA-UCSC-274/2020	EPI_ISL_1469873		2020-11-24	20A	B.1.400
USA/CA-UCSC-275/2020	EPI_ISL_1469874		2020-12-01	20A	B.1
USA/CA-UCSC-276/2021	EPI_ISL_1469875		2021-03-29	20C	B.1.429
USA/CA-UCSC-277/2021	EPI_ISL_1469876		2021-03-26	20I/501Y.V1	B.1.1.7
USA/CA-UCSC-278/2021	EPI_ISL_1469877		2021-03-24	20G	B.1.2
USA/CA-UCSC-279/2021	EPI_ISL_1469878		2021-03-29	20C	B.1.429
USA/CA-UCSC-280/2021	EPI_ISL_1469879		2021-03-29	20C	B.1.429
USA/CA-UCSC-281/2021	EPI_ISL_1469880		2021-03-29	20C	B.1.429
USA/CA-UCSC-282/2021	EPI_ISL_1469881		2021-03-29	20C	B.1.429
USA/CA-UCSC-283/2021	EPI_ISL_1469882		2021-03-25	20C	B.1.429
USA/CA-UCSC-284/2021	EPI_ISL_1469883		2021-03-26	20C	B.1.427
USA/CA-UCSC-285/2020	EPI_ISL_1469884		2020-10-03	20A	B.1
USA/CA-UCSC-286/2020	EPI_ISL_1469885		2020-10-13	20A	B.1.126
USA/CA-UCSC-287/2020	EPI_ISL_1469886		2020-09-23	20A	B.1.232
USA/CA-UCSC-288/2020			2020-12-10	20A	B.1.240
USA/CA-UCSC-289/2020	EPI_ISL_1469887		2020-12-14	20G	B.1.2
USA/CA-UCSC-290/2020	EPI_ISL_1469888		2020-10-10	20A	B.1.396
USA/CA-UCSC-291/2020	EPI_ISL_1469889		2020-11-06	20A	B.1.239
USA/CA-UCSC-292/2020	EPI_ISL_1469890		2020-11-05	20A	B.1.396
USA/CA-UCSC-293/2020	EPI_ISL_1469891		2020-11-07	20A	B.1.396
USA/CA-UCSC-294/2020	EPI_ISL_1469892		2020-10-13	20A	B.1.400
USA/CA-UCSC-295/2020	EPI_ISL_1469893		2020-10-07	20C	B.1.369
USA/CA-UCSC-296/2020	EPI_ISL_1469894		2020-12-14	20C	B.1.427
USA/CA-UCSC-297/2020	EPI_ISL_1469895		2020-11-25	20G	B.1.2
USA/CA-UCSC-298/2020	EPI_ISL_1469896		2020-12-09	20G	B.1.2
USA/CA-UCSC-299/2020			2020-11-25	20G	B.1.2
USA/CA-UCSC-300/2020	EPI_ISL_1469897		2020-11-04	20A	B.1.239
USA/CA-UCSC-301/2020	EPI_ISL_1469898		2020-10-26	20C	B.1.427
USA/CA-UCSC-302/2020	EPI_ISL_1469899		2020-12-10	20C	B.1.427
USA/CA-UCSC-303/2020	EPI_ISL_1469900		2020-11-04	20A	B.1.240
USA/CA-UCSC-304/2020	EPI_ISL_1469901		2020-12-03	20A	B.1.396
USA/CA-UCSC-305/2020	EPI_ISL_1469902		2020-10-08	20A	B.1.396
USA/CA-UCSC-306/2020	EPI_ISL_1469903		2020-11-18	20A	B.1.240
USA/CA-UCSC-307/2020	EPI_ISL_1469904		2020-11-17	20A	B.1.1
USA/CA-UCSC-308/2020	EPI_ISL_1469905		2020-10-31	20A	B.1.396
USA/CA-UCSC-309/2020	EPI_ISL_1469906		2020-10-17	20A	B.1.400
USA/CA-UCSC-310/2020	EPI_ISL_1469907		2020-12-10	20C	B.1.595
USA/CA-UCSC-311/2020	EPI_ISL_1469908		2020-12-29	20C	B.1.429
USA/CA-UCSC-312/2020	EPI_ISL_1469909		2020-12-15	20C	B.1.429
USA/CA-UCSC-313/2020	EPI_ISL_1469910		2020-11-03	20A	B.1.240
USA/CA-UCSC-314/2020	EPI_ISL_1469911		2020-11-07	20C	B.1.427
USA/CA-UCSC-315/2020	EPI_ISL_1469912		2020-11-11	20A	B.1.239
USA/CA-UCSC-316/2020	EPI_ISL_1469913		2020-12-12	20G	B.1.2
USA/CA-UCSC-317/2020	EPI_ISL_1469914		2020-10-17	20A	B.1.243
USA/CA-UCSC-318/2020	EPI_ISL_1469915		2020-12-15	20C	B.1.427
USA/CA-UCSC-319/2020	EPI_ISL_1469916		2020-11-23	20B	B.1.1.207
USA/CA-UCSC-320/2020	EPI_ISL_1469917		2020-12-03	20C	B.1.429
USA/CA-UCSC-321/2020	EPI_ISL_1469918		2020-12-01	20A	B.1.239
USA/CA-UCSC-322/2020	EPI_ISL_1469919		2020-12-03	20A	B.1.239
USA/CA-UCSC-323/2020	EPI_ISL_1469920		2020-12-02	20C	B.1.427
USA/CA-UCSC-324/2020	EPI_ISL_1469921		2020-12-08	20B	B.1.1.222
USA/CA-UCSC-325/2020	EPI_ISL_1469922		2020-12-03	20C	B.1.427
USA/CA-UCSC-326/2020	EPI_ISL_1469923		2020-11-21	20C	B.1.429
USA/CA-UCSC-327/2020	EPI_ISL_1469924		2020-12-11	20C	B.1.429
USA/CA-UCSC-328/2020	EPI_ISL_1469925		2020-12-10	20A	B.1.243
USA/CA-UCSC-329/2020	EPI_ISL_1469926		2020-12-08	20A	B.1.239
USA/CA-UCSC-330/2020	EPI_ISL_1469927		2020-12-05	20C	B.1.427
USA/CA-UCSC-331/2020	EPI_ISL_1469928		2020-11-21	20A	B.1
USA/CA-UCSC-332/2020	EPI_ISL_1469929		2020-10-20	20B	B.1.1
USA/CA-UCSC-333/2020	EPI_ISL_1469930		2020-11-13	20A	B.1.239
USA/CA-UCSC-334/2020	EPI_ISL_1469931		2020-11-19	20C	B.1.429
USA/CA-UCSC-335/2020	EPI_ISL_1469932		2020-11-21	20A	B.1.396
USA/CA-UCSC-336/2020	EPI_ISL_1469933		2020-11-30	20A	B.1
USA/CA-UCSC-337/2020	EPI_ISL_1469934		2020-12-02	20C	B.1.427
USA/CA-UCSC-338/2020	EPI_ISL_1469935		2020-11-24	20A	B.1.396
USA/CA-UCSC-339/2020	EPI_ISL_1469936		2020-11-21	20A	B.1.126
